# The genome of a globally invasive passerine, the common myna (*Acridotheres tristis*)

**DOI:** 10.1101/2023.08.22.554353

**Authors:** Katarina C. Stuart, Rebecca N. Johnson, Richard Major, Kamolphat Atsawawaranunt, Kyle M. Ewart, Lee A. Rollins, Anna W. Santure, Annabel Whibley

## Abstract

In an era of global climate change and massive environmental disturbance, biodiversity conservation is receiving increased attention. Conservation efforts are being greatly aided by genetic tools and approaches, which seek to understand patterns of genetic diversity and how they impact species health and ability to persist under future climate regimes. Invasive species offer vital model systems in which to investigate questions around adaptive potential, with a particular focus on how changes in genetic diversity and effective population size interact with the novel selection regime of the invaded range to drive rapid evolution. The common myna (*Acridotheres tristis*) is a globally invasive passerine, which has undergone multiple concurrent and sequential bottlenecks across its globally invasive range, and yet has established itself across a diverse array of ecological conditions. It is therefore an excellent model species for research both into the persistence of low-diversity populations and the mechanics of biological invasion. To underpin research on the invasion genetics of this species, we present the genome assembly of the common myna, assembled using a backbone of Oxford Nanopore Technologies long reads, alongside an RNA-seq based transcriptome and genome annotation. To provide genomic context for future studies, we describe the genomic landscape of this species, including genome wide allelic diversity, methylation, repeats, and recombination rate, as well as an examination of gene family expansions and contractions. Finally, we use demographic analysis to identify that some native regions underwent a dramatic population increase between the two most recent periods of glaciation, but also reveal artefactual impacts of genetic bottlenecks on demographic analysis.
