## Supplementary material for "The genome of a globally invasive passerine, the common myna (*Acridotheres tristis*)": Table S7

GO	FamilyID	pval	sig	Taeniopygia_guttata.0.	Lonchura_striata.1.	Zonotrichia_albicollis.2.	Serinus_canaria.3.	AcTris_vAus2.0.4.	Sturnus_vulgaris.5.	X.6.	X.7.	Ficedula_albicollis.8.	X.9.	X.10.	X.11.	Cyanistes_caeruleus.12.	Parus_major.13.	X.14.	X.15.	X.16.	Gallus_gallus.17.	Homo_sapiens.18.	Mus_musculus.19.	X.20.	X.21.	X.22.	count_0	terms
OG0000000	N0.HOG0000024	0	y	-1	0	0	0	1	0	0	-1	0	0	0	0	0	-1	0	0	0	0	-2	12	-3	2	0	15	GO:0004984 GO:0005200 GO:0005882 GO:0007186 GO:0016021
OG0000001	N0.HOG0000045	0	y	-1	0	-2	11	2	0	-2	0	0	2	0	0	2	-1	0	0	2	-2	0	0	0	-1	0	12	GO:0006355
OG0000001	N0.HOG0000049	0.017	y	0	0	0	0	-1	0	0	0	-1	0	-1	0	1	-1	0	0	0	0	0	0	0	0	0	18	GO:0006355
OG0000006	N0.HOG0000069	0	y	3	-2	-3	0	-1	41	0	0	-4	22	0	1	3	0	0	0	1	0	-1	0	1	-1	0	10	NA
OG0000006	N0.HOG0000071	0	y	0	-1	0	-1	8	0	0	0	-1	6	0	0	0	0	0	-1	0	-1	-1	0	0	0	0	15	NA
OG0000007	N0.HOG0000080	0	y	1	0	0	-3	-1	44	0	0	-1	12	0	2	-1	4	0	0	2	-1	-1	0	1	-1	0	9	NA
OG0000007	N0.HOG0000084	0	y	-1	1	-1	0	7	0	0	0	0	1	0	0	0	0	1	-1	0	-1	-1	0	0	0	0	14	NA
OG0000008	N0.HOG0000092	0	y	1	-3	-2	0	2	-3	0	-2	1	0	-2	0	6	-5	0	0	-7	7	-2	4	-2	2	0	7	GO:0005509 GO:0007156 GO:0016020
OG0000008	N0.HOG0000093	0	y	0	-2	-5	2	2	-3	0	0	8	0	0	3	0	-1	0	-4	0	-2	1	0	-5	5	0	10	GO:0005509 GO:0007156 GO:0016020
OG0000010	N0.HOG0000095	0.001	y	2	0	0	0	1	0	1	-1	0	2	0	0	0	-1	0	0	1	0	-1	0	0	0	0	15	GO:0004984 GO:0005515 GO:0007186 GO:0016021
OG0000012	N0.HOG0000107	0	y	2	-1	2	-3	11	0	0	0	-3	13	0	0	-1	1	0	0	3	-1	-1	0	0	-1	0	10	NA
OG0000013	N0.HOG0000115	0.003	y	2	-1	-1	0	-1	0	0	-1	-1	0	0	0	0	0	0	0	0	0	-1	4	-1	1	0	13	GO:0004984 GO:0007186 GO:0016021
OG0000016	N0.HOG0000134	0	y	0	9	-1	-1	1	4	6	-5	-10	27	0	0	8	-1	0	0	8	-3	-1	0	1	-1	0	7	NA
OG0000020	N0.HOG0000149	0	y	2	0	0	0	-1	1	0	0	-2	0	0	0	5	-2	0	0	0	-2	0	-1	0	0	0	15	NA
OG0000020	N0.HOG0000153	0.006	y	-1	0	0	0	-1	0	0	-1	-1	0	0	0	0	0	0	-1	0	0	-1	0	0	0	0	17	NA
OG0000020	N0.HOG0000154	0.029	y	0	0	0	0	-1	0	0	0	-1	0	-1	0	0	0	0	-1	0	-1	0	0	0	0	0	18	NA
OG0000021	N0.HOG0000160	0.037	y	0	-1	0	0	1	-2	0	1	1	0	0	0	0	-1	0	0	0	0	0	0	3	-3	0	15	NA
OG0000022	N0.HOG0000165	0.011	y	0	0	0	0	-1	0	0	0	-1	0	-1	0	0	0	0	-1	0	-1	0	-1	0	0	0	17	NA
OG0000025	N0.HOG0000171	0	y	-3	0	-4	2	-2	53	0	0	-5	19	-1	0	8	0	0	3	3	-2	0	-1	0	-1	0	9	NA
OG0000028	N0.HOG0000189	0	y	1	0	-6	0	2	-4	2	0	3	0	0	0	0	-5	0	-1	0	1	0	0	1	-1	0	12	GO:0003774 GO:0005524 GO:0016459
OG0000030	N0.HOG0000192	0	y	0	-1	1	-1	-2	11	-2	0	-3	0	0	0	4	-3	0	0	-10	13	-10	16	-2	1	0	8	NA
OG0000033	N0.HOG0000200	0.001	y	0	-1	0	0	1	-1	0	-1	1	0	0	0	0	0	0	-1	0	-1	1	1	-7	7	0	12	GO:0003677
OG0000035	N0.HOG0000204	0.041	y	-1	0	0	0	1	0	0	0	0	0	0	0	0	0	0	0	0	0	-2	8	-2	3	0	17	NA
OG0000037	N0.HOG0000210	0	y	4	-1	-3	0	4	0	0	0	0	1	0	1	2	0	0	0	7	-2	0	0	1	-2	0	12	GO:0004252 GO:0006508
OG0000038	N0.HOG0000213	0	y	0	0	-2	4	2	-3	-1	0	4	0	0	1	1	-2	0	0	0	1	-2	0	1	-1	0	10	GO:0003677
OG0000041	N0.HOG0000235	0.009	y	1	0	0	0	1	0	1	-1	-1	0	0	0	0	-1	0	0	0	0	0	0	-1	0	0	16	GO:0004252 GO:0006508
OG0000041	N0.HOG0000236	0.013	y	1	0	-1	1	1	0	1	0	-1	0	0	0	0	0	0	0	0	0	0	0	0	0	0	17	GO:0004252 GO:0006508
OG0000042	N0.HOG0000238	0	y	11	-2	-1	1	-6	28	0	0	0	1	0	1	0	0	1	-3	0	-1	1	-1	0	-1	0	9	GO:0006955 GO:0016020 GO:0019882 GO:0042613
OG0000046	N0.HOG0000262	0.017	y	0	0	1	0	-1	0	0	0	-1	0	0	0	1	-1	0	0	0	0	0	1	0	0	0	17	GO:0005044 GO:0016020
OG0000047	N0.HOG0000266	0.037	y	0	0	0	0	-1	0	0	0	1	0	-1	0	0	-1	0	0	0	-1	0	0	-3	3	0	16	GO:0008194
OG0000047	N0.HOG0000267	0	y	0	-3	0	2	-1	0	0	2	3	-1	0	0	0	-2	0	-2	0	-1	0	0	-2	2	0	12	GO:0008194
OG0000052	N0.HOG0000280	0	y	0	-2	-1	0	5	-3	0	-1	3	0	0	2	0	0	0	-2	-2	4	-2	3	-1	0	0	10	GO:0003677
OG0000052	N0.HOG0000281	0	y	0	-1	0	-1	1	-1	0	0	-1	0	0	0	0	-1	0	0	0	-1	-1	0	0	0	0	15	GO:0003677
OG0000052	N0.HOG0000279	0.001	y	-1	0	0	-1	-1	0	0	0	-1	0	0	0	-1	0	0	0	0	-1	7	-1	-3	2	0	13	GO:0003677
OG0000058	N0.HOG0000297	0.01	y	0	-1	0	0	-1	0	0	-1	-1	0	0	0	0	0	0	-1	0	0	0	0	0	0	0	18	GO:0005525
OG0000065	N0.HOG0000332	0	y	-2	0	0	-1	3	2	0	0	-1	22	0	2	1	-1	0	0	1	0	-1	0	0	-1	0	11	GO:0001533 GO:0003677 GO:0030216
OG0000070	N0.HOG0000353	0	y	0	0	0	0	-2	65	0	-1	-1	1	0	0	-1	0	0	0	1	0	0	0	0	0	0	16	GO:0003676
OG0000077	N0.HOG0000385	0	y	0	0	0	0	-1	0	0	0	0	0	0	0	0	0	0	0	-5	36	-1	0	2	-2	0	17	NA
OG0000081	N0.HOG0000403	0	y	0	-1	0	0	3	-3	-1	0	1	0	0	0	0	-2	0	-1	-3	1	1	0	-3	3	0	11	NA
OG0000088	N0.HOG0000421	0	y	-1	0	-1	0	-1	0	0	0	0	0	0	0	3	-2	0	0	0	-4	17	-4	-2	3	0	13	GO:0004843 GO:0016579
OG0000089	N0.HOG0000429	0.004	y	0	-1	-1	0	-1	0	0	0	-1	0	0	0	0	0	0	-1	0	-1	0	-1	0	0	0	16	GO:0003924 GO:0005525
OG0000090	N0.HOG0000432	0	y	0	0	-1	1	4	-2	-1	0	3	0	-1	1	1	-1	0	0	0	-3	-1	2	-2	2	0	8	NA
OG0000094	N0.HOG0000445	0	y	0	-1	2	-3	-1	32	0	0	-1	4	0	0	0	-2	0	0	2	-1	0	-1	0	0	0	12	GO:0019068
OG0000095	N0.HOG0000446	0.011	y	1	-2	0	0	-1	1	0	0	1	0	0	0	2	0	0	0	0	1	-3	2	0	0	0	14	GO:0016787
OG0000107	N0.HOG0000475	0.02	y	0	0	0	0	1	0	2	-1	0	0	0	0	0	1	0	0	0	0	0	0	0	0	0	19	GO:0004252 GO:0006508
OG0000108	N0.HOG0000477	0	y	9	-1	-3	2	2	0	0	0	-3	4	0	0	1	-1	0	0	0	-3	-1	7	-1	1	0	9	NA
OG0000109	N0.HOG0000480	0.001	y	2	0	-1	0	-1	1	1	0	0	0	0	1	0	-1	0	0	0	0	0	0	0	0	0	16	GO:0005515
OG0000113	N0.HOG0000489	0.009	y	-1	1	-1	0	1	-1	0	-1	1	0	-1	0	0	-2	0	0	-1	0	0	0	0	0	0	13	GO:0000786 GO:0003677 GO:0006334
OG0000116	N0.HOG0000497	0	y	0	-3	-3	0	3	-1	0	0	1	0	0	0	0	-1	0	-2	-4	1	0	2	-3	3	0	11	GO:0005509 GO:0007156 GO:0016020
OG0000118	N0.HOG0000499	0	y	-1	1	0	1	-1	0	0	0	-1	0	0	0	-1	2	0	0	0	0	2	-1	0	0	0	14	GO:0006355
OG0000125	N0.HOG0000522	0.011	y	-2	0	-1	0	1	-1	0	-1	0	0	0	0	0	0	0	0	0	0	0	0	0	-1	0	17	GO:0016021
OG0000127	N0.HOG0000525	0.015	y	-2	0	0	0	-1	1	0	0	-1	0	0	0	-1	0	0	0	1	0	0	0	0	0	0	17	NA
OG0000130	N0.HOG0000540	0.04	y	0	0	0	0	1	-1	-1	0	0	0	0	0	0	0	0	-1	-1	0	0	0	0	0	0	18	GO:0005509
OG0000131	N0.HOG0000543	0	y	5	-2	-1	1	1	0	0	0	0	6	0	0	0	-2	0	-1	1	-1	0	0	0	-1	0	12	NA
OG0000132	N0.HOG0000545	0.009	y	-1	0	-1	1	2	-1	0	0	0	0	0	0	1	0	0	0	-2	0	0	1	0	0	0	15	GO:0005515 GO:0006749
OG0000135	N0.HOG0000553	0.001	y	1	0	-1	0	1	-1	1	0	-1	0	0	0	0	0	0	-1	0	1	0	0	0	0	0	15	GO:0003676 GO:0003677 GO:0006355
OG0000137	N0.HOG0000559	0	y	0	0	-1	0	-1	25	1	0	-1	2	0	0	4	-1	0	0	0	0	0	0	0	0	0	15	GO:0005741 GO:0055085
OG0000187	N0.HOG0000732	0.008	y	0	0	-1	0	-1	0	-1	0	-1	0	0	0	0	0	0	-1	0	0	0	-1	0	0	0	17	NA
OG0000200	N0.HOG0000778	0	y	4	-1	-1	1	1	0	0	0	-3	3	0	0	0	-3	0	0	1	-3	3	-3	0	0	0	11	NA
OG0000214	N0.HOG0000821	0.016	y	0	1	0	1	1	0	0	0	0	0	0	0	0	-1	0	0	-1	0	-1	5	-1	1	0	14	GO:0003854 GO:0006694 GO:0016491 GO:0016616
OG0000215	N0.HOG0000823	0.008	y	2	0	0	0	1	0	0	-1	-1	0	0	0	0	0	0	-1	0	0	0	0	0	0	0	18	GO:0004222 GO:0006508 GO:0008270 GO:0031012
OG0000243	N0.HOG0000921	0.035	y	0	0	0	-1	1	-1	0	0	0	0	0	0	1	0	0	0	-1	0	-1	0	0	0	0	17	NA
OG0000252	N0.HOG0000950	0	y	1	-2	-1	0	-2	20	0	-1	0	1	0	2	0	-2	0	0	0	-1	0	-1	0	0	0	12	NA
OG0000281	N0.HOG0001028	0.026	y	0	-1	-1	0	1	-1	-1	0	0	0	0	0	0	-1	0	0	0	0	0	0	0	-1	0	16	GO:0005515 GO:0007165
OG0000318	N0.HOG0001126	0	y	0	-1	0	0	-1	28	0	-1	0	2	0	0	0	-1	0	0	0	-1	0	0	0	0	0	16	GO:0005096 GO:0051056
OG0000323	N0.HOG0001140	0	y	0	1	0	1	-2	2	0	0	-2	0	0	-1	1	0	0	0	1	-1	0	0	1	-1	0	12	GO:0004672 GO:0005515 GO:0005524 GO:0006468
OG0000324	N0.HOG0001142	0.001	y	0	0	0	0	-2	3	-1	0	0	0	0	0	-1	0	0	0	0	0	-1	0	0	0	0	18	GO:0016020
OG0000328	N0.HOG0001152	0	y	5	-1	0	0	-3	20	0	-1	0	1	0	2	0	0	0	0	0	-1	0	0	0	0	0	15	GO:0000166 GO:0004812 GO:0005524 GO:0006418 GO:0019915
OG0000370	N0.HOG0001277	0.04	y	0	0	0	0	-1	0	0	0	-1	0	-1	0	0	0	0	-1	0	-1	0	0	-1	0	0	17	GO:0006355
OG0000420	N0.HOG0001423	0	y	-1	0	0	1	-1	25	0	0	-1	1	0	0	0	0	0	0	0	-1	0	0	0	0	0	16	NA
OG0000429	N0.HOG0001447	0	y	0	-1	0	1	1	-1	0	0	4	0	0	2	0	-1	0	0	0	-1	1	-1	-1	1	0	11	NA
OG0000475	N0.HOG0001572	0.013	y	-1	0	0	0	1	-1	0	0	0	0	0	0	1	-1	0	0	0	1	0	0	0	0	0	17	GO:0003677
OG0000477	N0.HOG0001577	0	y	1	-1	0	0	1	-2	0	0	4	0	-1	1	2	0	0	0	1	0	0	0	0	-1	0	13	NA
OG0000532	N0.HOG0001715	0	y	4	-2	0	0	1	0	0	-1	3	0	0	3	2	-2	0	0	1	0	0	0	0	0	0	14
OG0000565	N0.HOG0001787	0	y	0	0	0	-1	-1	5	0	0	0	0	0	0	0	0	0	0	0	0	0	0	0	0	0	20	GO:0007399
OG0000573	N0.HOG0001809	0.039	y	0	-1	0	0	-1	0	0	-1	-1	0	0	0	0	0	0	0	0	0	0	0	0	0	0	19	GO:0003677 GO:0003700 GO:0005634 GO:0006355
OG0000605	N0.HOG0001887	0.032	y	0	0	0	0	-1	0	0	0	-1	0	-1	0	0	0	0	-1	0	-1	1	0	0	0	0	17	GO:0003735 GO:0004671 GO:0005840 GO:0006412 GO:0006481 GO:0016021
OG0000605	N0.HOG0001885	0.017	y	0	1	0	1	1	-1	0	0	0	0	0	0	1	0	0	0	0	0	0	0	0	0	0	18	GO:0003735 GO:0004671 GO:0005840 GO:0006412 GO:0006481 GO:0016021
OG0000655	N0.HOG0002002	0.021	y	0	2	0	0	1	0	0	0	1	0	0	0	2	0	0	0	0	0	0	0	0	0	0	19	NA
OG0000667	N0.HOG0002027	0.008	y	1	0	0	0	4	0	0	0	0	0	0	1	0	0	0	0	0	0	0	0	-1	0	0	19
OG0000686	N0.HOG0002067	0.004	y	0	0	0	-1	-1	0	-1	0	-1	0	0	0	0	0	0	-1	0	-1	-1	4	-2	2	0	13	GO:0004252 GO:0006508
OG0000687	N0.HOG0002069	0.017	y	0	0	0	0	1	-1	0	-1	-1	0	0	0	0	0	0	-1	0	0	0	0	0	0	0	18	NA
OG0000692	N0.HOG0002080	0	y	2	-1	0	-1	-1	19	0	0	-1	1	0	0	0	0	0	-1	0	0	0	0	0	0	0	15	NA
OG0000697	N0.HOG0002089	0.005	y	0	-2	0	0	-1	0	0	-1	1	0	0	0	-2	0	0	0	0	0	0	-1	0	0	0	17	GO:0004252 GO:0006508
OG0000703	N0.HOG0002101	0	y	0	0	-1	25	-1	0	-1	0	-1	0	0	0	0	0	0	-1	0	-1	0	0	0	0	0	16	NA
OG0000715	N0.HOG0002121	0	y	0	0	0	0	9	0	0	0	0	2	0	1	0	0	0	0	0	0	0	0	0	0	0	20	NA
OG0000716	N0.HOG0002122	0.003	y	1	0	0	-1	4	0	0	0	-1	1	0	0	0	0	0	0	0	-1	0	0	0	0	0	17	NA
OG0000725	N0.HOG0002143	0.001	y	1	0	0	0	-1	1	0	-1	0	0	0	1	-1	1	0	0	0	0	0	0	0	0	0	16	GO:0004930 GO:0005216 GO:0006811 GO:0007186 GO:0016020 GO:0016021 GO:0055085
OG0000742	N0.HOG0002173	0	y	1	0	-1	0	1	0	0	0	-1	0	0	0	3	-1	0	0	0	-1	1	-1	0	0	0	14	NA
OG0000742	N0.HOG0002174	0.003	y	1	0	0	0	1	0	0	-1	-1	0	0	0	0	-1	0	0	0	-1	4	-1	-1	0	0	14	NA
OG0000771	N0.HOG0002232	0.04	y	0	0	0	1	1	0	0	0	1	0	0	0	-1	1	0	0	0	0	0	0	0	0	0	18	GO:0005515
OG0000799	N0.HOG0002285	0.029	y	0	0	0	0	-1	0	0	0	-1	0	-1	0	0	0	0	-1	0	-1	0	0	0	0	0	18	NA
OG0000860	N0.HOG0002406	0.033	y	0	1	0	-1	1	0	0	0	0	1	0	0	0	-1	0	0	0	1	0	0	0	0	0	17	GO:0046983
OG0000863	N0.HOG0002410	0.02	y	0	0	-1	0	-2	0	0	0	-2	0	0	0	0	-1	0	0	0	1	0	-1	1	-1	0	15	GO:0005576 GO:0045087
OG0000904	N0.HOG0002483	0.001	y	-2	0	0	0	1	-1	0	0	-3	0	0	0	0	0	0	0	1	-2	-1	0	0	0	0	16	GO:0004602 GO:0006979
OG0001073	N0.HOG0002803	0.021	y	0	1	0	0	1	0	0	-1	0	2	0	0	-1	0	0	0	1	0	0	0	0	0	0	17
OG0001101	N0.HOG0002858	0.043	y	4	0	0	0	-1	0	0	0	0	0	0	0	0	0	0	0	1	0	0	0	0	0	0	20	GO:0003676 GO:0003723 GO:0004386 GO:0005524
OG0001116	N0.HOG0002888	0	y	0	0	0	-1	1	0	-1	0	1	0	0	3	2	-1	0	0	0	0	0	0	0	0	0	16	GO:0008080
OG0001464	N0.HOG0003574	0.017	y	0	0	-1	0	1	0	0	0	-1	0	0	0	-1	1	0	0	0	1	0	0	0	0	0	17	GO:0003723
OG0001526	N0.HOG0003688	0	y	4	-1	-1	0	-1	10	0	0	0	0	0	1	0	0	0	-1	0	0	0	-1	0	0	0	15	GO:0016020 GO:0022857 GO:0055085
OG0001739	N0.HOG0004074	0.001	y	0	0	0	1	-1	2	-1	1	-1	0	0	0	-1	0	0	0	0	-1	-1	0	0	0	0	14	GO:0005634 GO:0042393
OG0001856	N0.HOG0004265	0	y	0	0	0	0	-1	0	0	0	-1	0	-1	0	0	-1	0	0	0	-1	12	-3	-1	1	0	14	NA
OG0001859	N0.HOG0004268	0	y	-1	0	0	0	-1	0	0	-1	-1	0	0	0	0	0	0	-1	0	-1	-4	16	-1	2	0	13	GO:0003676 GO:0008270 GO:0016032
OG0001867	N0.HOG0004279	0	y	0	1	0	-1	3	0	0	0	0	2	0	0	2	0	0	0	0	0	0	0	0	0	0	18	GO:0035556
OG0001896	N0.HOG0004324	0.008	y	0	-1	0	-1	-1	0	0	0	-1	0	0	0	-1	0	0	0	0	0	-1	2	0	0	0	16	NA
OG0001908	N0.HOG0004345	0	y	4	-1	0	0	3	0	0	0	-1	1	0	0	2	-1	0	0	0	0	0	1	0	0	0	15	NA
OG0001932	N0.HOG0004378	0	y	1	0	0	0	8	0	0	-1	0	1	0	0	0	0	0	0	0	0	0	0	0	0	0	19	GO:0005515
OG0001961	N0.HOG0004432	0.002	y	0	0	0	0	4	-1	0	0	0	0	0	2	0	0	0	0	0	0	0	0	0	0	0	20	GO:0003950 GO:0006471
OG0002022	N0.HOG0004532	0.003	y	-1	2	0	0	-1	1	0	-1	0	0	0	0	0	-1	0	0	0	-2	0	0	0	0	0	16	GO:0005515
OG0002047	N0.HOG0004572	0.017	y	0	-1	0	0	-1	0	0	-1	-1	0	0	0	1	0	0	0	0	0	0	0	0	0	0	18	NA
OG0002051	N0.HOG0004580	0.026	y	-1	0	0	1	1	0	0	0	0	1	0	0	0	1	0	0	0	0	2	0	0	0	0	17	NA
OG0002118	N0.HOG0004681	0.007	y	-1	0	0	0	-1	0	0	-1	-1	0	0	0	-1	0	0	0	0	-1	1	0	0	0	0	16	GO:0005515
OG0002126	N0.HOG0004695	0.013	y	0	-1	0	0	1	0	0	-1	-1	0	0	0	0	0	0	-1	0	-1	0	0	0	0	0	17	GO:0003677 GO:0005515 GO:0005634 GO:0008270
OG0002138	N0.HOG0004710	0.017	y	1	0	0	0	1	0	0	-1	0	0	0	0	0	0	0	-1	0	-1	-1	0	0	0	0	17	NA
OG0002141	N0.HOG0004716	0	y	1	-1	-1	0	1	-1	0	0	-1	0	0	0	0	0	0	-1	0	-1	0	0	0	0	0	15	GO:0005516 GO:0008017 GO:0030507 GO:0031175
OG0002159	N0.HOG0004740	0.019	y	0	0	-2	0	-1	1	0	0	1	0	0	0	0	0	0	-1	0	-1	0	-1	0	0	0	16	NA
OG0002161	N0.HOG0004742	0	y	0	0	0	0	-1	7	0	0	-1	0	-1	0	0	-1	0	0	0	-1	0	2	-2	1	0	14	NA
OG0002168	N0.HOG0004750	0.009	y	0	0	0	-1	-1	0	0	0	-2	0	0	0	2	-1	0	0	1	0	0	0	0	0	0	17	GO:0005515
OG0002170	N0.HOG0004753	0.038	y	0	-1	0	0	-1	0	0	-1	0	0	0	0	0	0	0	-1	0	0	0	0	0	0	0	19	GO:0006368 GO:0008023
OG0002182	N0.HOG0004773	0.01	y	0	-1	-1	0	2	-1	0	-1	0	0	0	0	0	0	0	0	1	0	0	0	0	0	0	17	NA
OG0002190	N0.HOG0004787	0.002	y	0	-1	0	0	1	-1	0	-1	-1	0	0	0	0	0	0	-1	0	-1	0	0	0	0	0	16	GO:0004383 GO:0004672 GO:0006182 GO:0006468 GO:0009190 GO:0035556
OG0002216	N0.HOG0004831	0.008	y	0	-1	0	-1	-1	0	0	0	-1	0	0	0	0	0	0	-1	0	-1	0	0	0	0	0	17	GO:0005216 GO:0006811 GO:0006813 GO:0016020 GO:0055085
OG0002260	N0.HOG0004893	0.01	y	0	1	0	0	1	-1	0	0	3	0	0	0	0	0	0	0	0	1	0	0	0	0	0	18
OG0002267	N0.HOG0004900	0.002	y	1	-1	0	0	-1	0	0	-1	-1	0	0	0	0	0	0	-1	0	-1	0	0	0	0	0	16	GO:0003779
OG0002274	N0.HOG0004912	0.01	y	0	0	0	0	1	-1	0	-1	-1	0	0	0	-1	0	0	0	0	-1	0	0	0	0	0	17
OG0002293	N0.HOG0004939	0	y	0	-1	-1	2	-1	4	0	0	-1	0	0	0	0	0	0	0	0	-1	-1	1	0	0	0	14	NA
OG0002299	N0.HOG0004948	0.002	y	-1	1	-1	0	-1	0	0	0	-1	0	0	0	0	-1	0	0	0	-1	0	0	0	0	0	16	GO:0005509
OG0002314	N0.HOG0004969	0.011	y	0	0	0	0	-1	1	0	0	-1	0	-1	0	0	0	0	-1	0	-1	0	0	0	0	0	17	GO:0005515 GO:0007165
OG0002321	N0.HOG0004977	0.011	y	0	0	0	-1	-1	0	-1	0	-1	0	0	0	0	-1	0	0	0	-1	0	2	-3	2	0	14	NA
OG0002326	N0.HOG0004982	0	y	1	0	-1	0	4	0	0	0	-1	1	0	0	0	0	0	-1	0	0	1	0	0	0	0	16	GO:0004672 GO:0005524 GO:0006468 GO:0016624
OG0002343	N0.HOG0005006	0.007	y	0	0	1	-1	1	0	1	0	0	0	0	0	-1	1	0	0	0	0	1	0	0	0	0	16	NA
OG0002379	N0.HOG0005048	0.01	y	-1	0	-1	0	-1	1	0	0	0	0	-1	0	0	1	0	0	1	0	0	0	0	0	0	16	NA
OG0002396	N0.HOG0005069	0.008	y	-1	0	0	-1	-1	0	0	0	-1	0	0	0	0	0	0	-1	0	-1	0	0	0	0	0	17	GO:0016021
OG0002418	N0.HOG0005100	0.04	y	0	0	0	0	-1	0	0	-1	-1	0	0	0	0	-1	0	0	0	0	0	0	0	0	0	19	GO:0006383
OG0002423	N0.HOG0005111	0.022	y	0	0	0	0	-1	0	0	0	-1	0	-1	0	0	-1	0	0	0	-1	0	0	0	0	0	18	NA
OG0002427	N0.HOG0005116	0.002	y	0	1	1	0	-1	0	0	0	-1	0	1	0	1	0	0	0	0	-1	1	-1	0	0	0	14	GO:0005515
OG0002438	N0.HOG0005128	0.017	y	-1	0	0	0	-1	0	0	-1	0	0	0	0	0	-1	0	0	0	-1	0	0	0	0	0	18	GO:0005509
OG0002440	N0.HOG0005131	0.024	y	0	0	0	0	-1	0	0	0	-1	0	-1	0	0	0	0	-1	0	0	0	-1	0	0	0	18	GO:0016021
OG0002479	N0.HOG0005174	0.032	y	0	0	0	1	1	-1	0	0	1	0	0	0	0	1	0	0	0	0	0	0	0	0	0	18	GO:0005515 GO:0007165
OG0002495	N0.HOG0005194	0.035	y	0	1	0	0	1	0	0	0	1	0	0	0	1	-1	0	0	0	0	0	0	0	0	0	18	NA
OG0002548	N0.HOG0005254	0.004	y	1	0	-1	0	1	-1	0	0	1	0	0	0	0	-1	0	0	0	0	1	0	0	0	0	16	GO:0005515
OG0002830	N0.HOG0005550	0.007	y	0	-1	-1	0	-1	0	0	0	-1	0	0	0	0	0	0	-1	0	-1	1	-1	0	0	0	15	GO:0003735 GO:0006412 GO:0015934
OG0002846	N0.HOG0005569	0.011	y	0	0	0	0	1	-1	0	0	-1	0	-1	0	0	0	0	-1	0	-1	0	0	0	0	0	17	GO:0005737 GO:0031424
OG0002964	N0.HOG0005690	0.029	y	0	0	0	0	-1	0	0	0	-1	0	-1	0	0	0	0	-1	0	-1	0	0	0	0	0	18	NA
OG0003239	N0.HOG0005967	0.013	y	0	0	-1	0	1	0	1	0	-1	0	0	0	0	0	0	-1	-1	0	0	-1	0	0	0	16	GO:0003743 GO:0005852 GO:0006413 GO:0031369
OG0003304	N0.HOG0006032	0.043	y	0	0	1	0	1	-1	0	0	0	0	0	0	-1	0	0	0	0	1	0	0	0	0	0	18	NA
OG0003429	N0.HOG0006157	0.004	y	-1	0	0	0	-1	0	0	-1	-1	0	0	0	0	-1	0	0	0	-1	0	0	0	0	0	17	NA
OG0003687	N0.HOG0006419	0.028	y	0	0	0	0	3	-1	0	0	0	0	0	0	0	0	0	0	0	0	0	-1	0	0	0	20	NA
OG0003764	N0.HOG0006496	0.002	y	0	0	-1	0	1	-1	0	0	2	0	0	0	1	-1	0	0	0	0	0	0	0	0	0	17	NA
OG0003931	N0.HOG0006665	0.001	y	0	-1	0	0	2	-1	0	-1	-1	0	0	0	0	-1	0	0	0	0	0	0	0	0	0	17	NA
OG0006188	N0.HOG0008924	0.008	y	0	-1	0	0	-1	0	0	-1	-1	0	0	0	0	0	0	-1	0	-1	0	0	0	0	0	17	NA
OG0006715	N0.HOG0009451	0.01	y	-1	0	-1	0	-1	1	0	0	0	0	0	1	0	-1	0	0	0	0	0	0	0	0	0	17	GO:0003713 GO:0005634 GO:0006355 GO:0016922 GO:0046983
OG0009815	N0.HOG0012553	0.011	y	0	0	-1	0	-1	0	-1	0	-1	0	0	0	0	-1	0	0	0	0	0	0	0	0	0	18	NA
OG0009854	N0.HOG0012596	0	y	0	0	0	0	8	-1	0	0	0	0	-1	0	0	0	0	-1	0	-1	-1	0	0	0	0	17	NA
OG0010149	N0.HOG0012892	0.04	y	0	0	0	0	-1	0	0	0	-1	0	-1	0	0	0	0	-1	0	-1	0	0	-1	0	0	17	GO:0005956 GO:0019887
OG0010217	N0.HOG0012962	0.035	y	0	-1	0	0	-1	0	0	-1	0	0	0	0	-1	0	0	0	0	0	0	0	0	0	0	19	GO:0016020
OG0010337	N0.HOG0013082	0.045	y	0	0	-1	0	1	0	0	0	0	0	0	0	-1	1	0	0	0	-1	0	0	0	0	0	18	NA
OG0010611	N0.HOG0013358	0.003	y	0	-1	0	0	-1	0	0	-1	-1	0	0	0	0	0	0	-1	0	-1	-1	0	0	0	0	16	GO:0003735 GO:0005840 GO:0006412
OG0010877	N0.HOG0013624	0.001	y	0	0	-1	0	-1	3	0	0	-1	0	0	0	0	-1	0	0	0	0	0	0	0	0	0	18	NA
OG0010938	N0.HOG0013686	0.042	y	0	0	0	0	1	0	0	0	0	0	-1	0	-1	1	0	0	0	0	1	0	0	0	0	18	NA
OG0010944	N0.HOG0013692	0.03	y	0	0	0	-1	1	0	-1	0	1	0	0	0	0	-1	0	0	0	0	0	0	0	0	0	18	GO:0005515
OG0011087	N0.HOG0013835	0.005	y	0	1	0	0	1	-1	0	-1	1	0	0	0	0	0	0	-1	0	0	0	0	0	0	0	17	GO:0003824 GO:0016787
OG0011222	N0.HOG0013970	0.035	y	0	-1	-1	0	1	0	0	0	1	0	0	0	0	0	0	-1	0	0	0	0	0	0	0	18	GO:0003677 GO:0006355
OG0011447	N0.HOG0014195	0.001	y	2	0	-1	0	-1	0	0	0	-1	0	0	0	1	0	0	0	0	-1	0	-1	0	0	0	16	NA
OG0011472	N0.HOG0014221	0.003	y	0	0	0	0	-1	0	0	0	-1	0	-1	0	0	0	0	-1	0	-1	6	-1	-1	0	0	15	GO:0003677 GO:0008270
OG0011552	N0.HOG0014301	0.015	y	1	0	0	-1	1	0	0	0	-1	0	0	0	0	0	0	-1	0	-1	0	0	0	0	0	17	NA
OG0011564	N0.HOG0014313	0.003	y	2	0	0	0	1	0	0	-1	-1	0	0	0	0	0	0	-1	0	-1	0	0	0	0	0	17	GO:0003676
OG0011565	N0.HOG0014314	0.001	y	1	-1	0	0	2	0	0	-1	-1	0	0	0	0	0	0	-1	0	0	0	0	0	0	0	17	NA
OG0011581	N0.HOG0014330	0.002	y	1	-1	0	0	2	0	0	-1	0	0	0	0	0	0	0	-1	0	-1	0	0	0	0	0	17	NA
OG0011602	N0.HOG0014351	0.018	y	0	1	0	0	1	0	0	-1	-1	0	0	0	0	0	0	-1	0	0	0	0	0	0	0	18	GO:0016021 GO:0042765
OG0011605	N0.HOG0014355	0.01	y	0	0	0	0	-1	0	0	-1	-1	0	0	0	0	-1	0	0	0	-1	-1	0	0	0	0	17	GO:0003723 GO:0003735 GO:0005840 GO:0006412
OG0011606	N0.HOG0014356	0.015	y	1	0	-1	0	1	0	0	0	-1	0	0	0	0	0	0	-1	0	-1	0	0	0	0	0	17	NA
OG0011627	N0.HOG0014378	0.024	y	0	0	0	0	-1	0	0	0	-1	0	-1	0	0	0	0	-1	0	0	-1	0	0	0	0	18	NA
OG0011723	N0.HOG0014474	0.026	y	-1	0	0	-1	1	0	0	0	-1	0	0	0	-1	0	0	0	0	0	0	0	0	0	0	18	NA
OG0011800	N0.HOG0014551	0	y	1	-1	0	0	1	-1	0	-1	1	0	0	0	0	0	0	-1	0	0	0	0	0	0	0	16
OG0011801	N0.HOG0014552	0.018	y	1	0	0	0	1	0	0	-1	-1	0	0	0	0	0	0	-1	0	0	0	0	0	0	0	18	GO:0005102
OG0011814	N0.HOG0014565	0.015	y	1	0	-1	0	1	0	0	0	-1	0	0	0	0	0	0	-1	0	-1	0	0	0	0	0	17	GO:0003723 GO:0004809 GO:0008033 GO:0046872
OG0011821	N0.HOG0014572	0.018	y	1	0	0	0	1	0	0	-1	-1	0	0	0	0	0	0	-1	0	0	0	0	0	0	0	18	NA
OG0011831	N0.HOG0014582	0.027	y	0	-1	1	-1	-1	0	0	0	-1	0	0	0	0	0	0	0	0	0	0	0	0	0	0	18	GO:0008168 GO:0032259
OG0011847	N0.HOG0014598	0.007	y	-1	0	0	-1	-1	2	0	0	0	0	0	0	0	0	0	-1	0	0	0	0	0	0	0	18	GO:0005143 GO:0005576 GO:0006955 GO:0008083
OG0011848	N0.HOG0014600	0.038	y	0	-1	0	0	-1	0	0	-1	0	0	0	0	0	0	0	-1	0	0	0	0	0	0	0	19	GO:0004252 GO:0006508
OG0011848	N0.HOG0014599	0.024	y	0	0	0	0	-1	0	0	0	-1	0	-1	0	0	0	0	-1	0	0	0	-1	0	0	0	18	GO:0004252 GO:0006508
OG0011913	N0.HOG0014665	0.002	y	1	-1	0	0	1	0	0	-1	-1	0	0	0	-1	0	0	0	0	-1	0	0	0	0	0	16	GO:0042721
OG0011922	N0.HOG0014674	0.038	y	0	0	0	0	1	0	0	-1	-1	0	0	0	0	-1	0	0	0	-1	0	0	0	0	0	18	GO:0016192 GO:0030008
OG0011950	N0.HOG0014702	0.007	y	1	-1	0	0	1	0	0	-1	-1	0	0	0	0	0	0	-1	0	0	0	0	0	0	0	17	NA
OG0012112	N0.HOG0014864	0.037	y	0	-1	0	0	-1	0	0	-1	0	0	0	0	0	-1	0	0	0	1	0	0	0	0	0	18	NA
OG0012129	N0.HOG0014883	0.038	y	0	0	-1	0	-1	0	0	0	-1	0	0	0	-1	0	0	0	0	-1	1	0	0	0	0	17	GO:0005576 GO:0006952
OG0012155	N0.HOG0014909	0.028	y	0	0	-1	0	1	0	-1	0	-1	0	0	0	0	0	0	-1	0	0	0	0	0	0	0	18	NA
OG0012190	N0.HOG0014944	0	y	1	-1	0	0	1	-1	0	-1	-1	0	0	0	0	0	0	-1	0	0	0	0	0	0	0	16	GO:0016020
OG0012194	N0.HOG0014948	0.013	y	0	-1	0	0	1	0	0	-1	-1	0	0	0	0	-1	0	0	0	-1	0	0	0	0	0	17	NA
OG0012352	N0.HOG0015106	0.04	y	0	0	0	0	-1	0	0	-1	-1	0	0	0	0	-1	0	0	0	0	0	0	0	0	0	19	GO:0005515
OG0012370	N0.HOG0015124	0.042	y	0	0	0	-1	-1	0	-1	0	0	0	0	0	-1	0	0	0	0	0	0	0	0	0	0	19	NA
OG0012377	N0.HOG0015131	0.041	y	0	0	0	0	-1	0	0	0	-1	0	-1	0	0	0	0	-1	0	0	0	0	0	0	0	19	GO:0008270
OG0012379	N0.HOG0015135	0.041	y	0	0	0	0	-1	0	0	0	-1	0	-1	0	0	0	0	-1	0	0	0	0	0	0	0	19	GO:0005515
OG0012382	N0.HOG0015138	0.04	y	0	0	0	0	-1	0	0	-1	-1	0	0	0	-1	0	0	0	0	0	0	0	0	0	0	19	GO:0001664
OG0012397	N0.HOG0015153	0.017	y	0	0	0	-1	-1	0	0	0	-1	0	0	0	-1	0	0	0	0	-1	-1	1	0	0	0	16	NA
OG0012402	N0.HOG0015158	0.001	y	0	0	0	-1	-1	0	-1	0	-1	0	0	0	0	0	0	-1	0	-1	-1	4	0	0	0	15	NA
OG0012453	N0.HOG0015209	0.008	y	0	-1	0	0	1	-1	0	-1	0	0	0	0	0	0	0	-1	0	-1	0	0	0	0	0	17	GO:0007186 GO:0019236
OG0012459	N0.HOG0015215	0.001	y	0	0	0	0	2	-1	0	0	-1	0	-1	0	0	0	0	-1	0	-1	0	1	0	0	0	16	NA
OG0012563	N0.HOG0015319	0.033	y	0	0	0	0	-1	0	-1	0	-1	0	0	0	0	-1	0	0	0	-1	0	0	0	0	0	18	GO:0005509
OG0012575	N0.HOG0015331	0.007	y	0	0	0	-1	-1	1	-1	0	-1	0	0	0	0	0	0	0	0	-1	-1	0	0	0	0	16	NA
OG0012593	N0.HOG0015349	0.016	y	0	-1	0	-1	-1	0	0	0	-1	0	0	0	0	0	0	-1	0	0	0	0	0	0	0	18	GO:0004672 GO:0005524 GO:0006468
OG0012600	N0.HOG0015356	0.016	y	-1	0	-1	0	-1	0	0	0	-1	0	0	0	0	0	0	-1	0	0	0	0	0	0	0	18	GO:0005576 GO:0006955 GO:0008009
OG0012602	N0.HOG0015358	0.016	y	-1	0	-1	0	-1	0	0	0	-1	0	0	0	0	0	0	-1	0	0	0	0	0	0	0	18	NA
OG0012605	N0.HOG0015361	0.013	y	-1	0	0	0	-1	0	0	-1	-1	0	0	0	0	0	0	-1	0	-1	0	0	-1	0	0	16	GO:0003676
OG0012615	N0.HOG0015371	0.002	y	0	-1	-1	0	-1	1	0	0	-1	0	0	0	0	0	0	-1	0	-1	0	0	0	0	0	16	GO:0003723
OG0012715	N0.HOG0015471	0.043	y	0	0	0	0	1	0	0	0	-1	0	-1	0	0	0	0	-1	0	-1	0	0	0	0	0	18	NA
OG0012789	N0.HOG0015545	0.004	y	0	-1	0	0	-1	0	0	-1	-1	0	0	0	0	-1	0	0	0	0	0	-1	0	0	0	17	NA
OG0012792	N0.HOG0015548	0.008	y	0	0	-1	0	-1	0	-1	0	-1	0	0	0	0	-1	0	0	0	-1	0	0	0	0	0	17	NA
OG0012808	N0.HOG0015564	0.04	y	0	0	0	0	-1	0	0	0	-1	0	-1	0	0	-1	0	0	0	0	0	0	0	0	0	19	GO:0003700 GO:0006355 GO:0043565
OG0012817	N0.HOG0015573	0.027	y	0	0	0	0	-1	0	0	0	-1	0	-1	0	0	-1	0	0	0	-1	1	0	0	0	0	17	NA
OG0012820	N0.HOG0015576	0.017	y	0	-1	0	0	-1	0	0	-1	0	0	0	0	0	0	0	-1	0	-1	0	0	0	0	0	18	NA
OG0012829	N0.HOG0015585	0.01	y	-1	0	0	0	-1	0	0	-1	-1	0	0	0	0	0	0	-1	0	0	0	0	0	0	0	18	GO:0005515
OG0012831	N0.HOG0015587	0.016	y	0	0	0	-1	-1	0	-1	0	-1	0	0	0	0	0	0	-1	0	0	0	0	0	0	0	18	NA
OG0012832	N0.HOG0015588	0.01	y	0	-1	0	0	-1	0	0	-1	-1	0	0	0	0	0	0	-1	0	0	0	0	0	0	0	18	NA
OG0012839	N0.HOG0015595	0.016	y	0	0	-1	0	-1	0	-1	0	-1	0	0	0	0	0	0	-1	0	0	0	0	0	0	0	18	GO:0005515
OG0012844	N0.HOG0015600	0.029	y	0	0	0	0	-1	0	0	-1	-1	0	0	0	0	0	0	-1	0	-1	0	0	0	0	0	18	NA
OG0012845	N0.HOG0015601	0.039	y	0	0	0	0	-1	0	0	0	-1	0	-1	0	0	0	0	-1	0	-1	0	2	0	0	0	17	NA
OG0012851	N0.HOG0015607	0.004	y	0	-1	0	0	-1	0	0	-1	-1	0	0	0	-1	0	0	0	0	-1	0	0	0	0	0	17	NA
OG0012859	N0.HOG0015615	0.01	y	0	0	0	0	-1	1	0	0	-1	0	-1	0	-1	0	0	0	0	-1	0	0	0	0	0	17	GO:0007217
OG0012867	N0.HOG0015623	0.009	y	0	-1	0	0	-1	0	0	-1	-1	0	0	0	0	0	0	-1	0	-1	1	0	0	0	0	16	NA
OG0012959	N0.HOG0015715	0.011	y	0	0	0	0	1	-1	0	0	-1	0	-1	0	0	0	0	-1	0	-1	0	0	0	0	0	17	NA
OG0013033	N0.HOG0015789	0.022	y	0	0	0	0	-1	0	0	0	-1	0	-1	0	0	-1	0	0	0	-1	0	0	0	0	0	18	NA
OG0013043	N0.HOG0015799	0.041	y	0	0	0	0	-1	0	0	0	-1	0	-1	0	0	0	0	-1	0	0	0	0	0	0	0	19	GO:0005515
OG0013044	N0.HOG0015800	0.041	y	0	0	0	0	-1	0	0	0	-1	0	-1	0	0	0	0	-1	0	0	0	0	0	0	0	19	NA
OG0013045	N0.HOG0015801	0.041	y	0	0	0	0	-1	0	0	0	-1	0	-1	0	0	0	0	-1	0	0	0	0	0	0	0	19	GO:0004930 GO:0007186 GO:0016021
OG0013047	N0.HOG0015803	0.041	y	0	0	0	0	-1	0	0	0	-1	0	-1	0	0	0	0	-1	0	0	0	0	0	0	0	19	NA
OG0013048	N0.HOG0015804	0.041	y	0	0	0	0	-1	0	0	0	-1	0	-1	0	0	0	0	-1	0	0	0	0	0	0	0	19	NA
OG0013050	N0.HOG0015806	0.041	y	0	0	0	0	-1	0	0	0	-1	0	-1	0	0	0	0	-1	0	0	0	0	0	0	0	19	GO:0004672 GO:0005524 GO:0006468
OG0013051	N0.HOG0015807	0.041	y	0	0	0	0	-1	0	0	0	-1	0	-1	0	0	0	0	-1	0	0	0	0	0	0	0	19	NA
OG0013052	N0.HOG0015808	0.041	y	0	0	0	0	-1	0	0	0	-1	0	-1	0	0	0	0	-1	0	0	0	0	0	0	0	19	GO:0016791
OG0013053	N0.HOG0015809	0.041	y	0	0	0	0	-1	0	0	0	-1	0	-1	0	0	0	0	-1	0	0	0	0	0	0	0	19	GO:0005102
OG0013054	N0.HOG0015810	0.041	y	0	0	0	0	-1	0	0	0	-1	0	-1	0	0	0	0	-1	0	0	0	0	0	0	0	19	NA
OG0013055	N0.HOG0015811	0.041	y	0	0	0	0	-1	0	0	0	-1	0	-1	0	0	0	0	-1	0	0	0	0	0	0	0	19	NA
OG0013058	N0.HOG0015814	0.041	y	0	0	0	0	-1	0	0	0	-1	0	-1	0	0	0	0	-1	0	0	0	0	0	0	0	19	GO:0005515
OG0013063	N0.HOG0015819	0.041	y	0	0	0	0	-1	0	0	0	-1	0	-1	0	0	0	0	-1	0	0	0	0	0	0	0	19	NA
OG0013065	N0.HOG0015821	0.041	y	0	0	0	0	-1	0	0	0	-1	0	-1	0	0	0	0	-1	0	0	0	0	0	0	0	19	NA
OG0013066	N0.HOG0015822	0.041	y	0	0	0	0	-1	0	0	0	-1	0	-1	0	0	0	0	-1	0	0	0	0	0	0	0	19	NA
OG0013068	N0.HOG0015824	0.041	y	0	0	0	0	-1	0	0	0	-1	0	-1	0	0	0	0	-1	0	0	0	0	0	0	0	19	NA
OG0013077	N0.HOG0015833	0.041	y	0	0	0	0	-1	0	0	0	-1	0	-1	0	0	0	0	-1	0	0	0	0	0	0	0	19	NA
OG0013092	N0.HOG0015848	0.011	y	0	0	0	0	-1	0	0	-1	-1	0	0	0	0	0	0	-1	0	-1	0	-1	0	0	0	17	GO:0005542 GO:0016740
OG0013099	N0.HOG0015855	0.008	y	0	0	-1	0	-1	0	-1	0	-1	0	0	0	0	0	0	-1	0	-1	0	0	0	0	0	17	NA
OG0013102	N0.HOG0015858	0.008	y	0	-1	0	0	-1	0	0	-1	-1	0	0	0	0	0	0	-1	0	-1	0	0	0	0	0	17	NA
OG0013104	N0.HOG0015860	0.004	y	-1	0	0	-1	-1	0	0	0	-1	0	0	0	0	0	0	-1	0	-1	0	-1	0	0	0	16	NA
OG0013105	N0.HOG0015861	0.008	y	0	0	0	-1	-1	0	-1	0	-1	0	0	0	0	0	0	-1	0	-1	0	0	0	0	0	17	NA
OG0013115	N0.HOG0015871	0.022	y	0	0	0	0	-1	0	0	0	-1	0	-1	0	-1	0	0	0	0	-1	0	0	0	0	0	18	GO:0008270
OG0013127	N0.HOG0015883	0.008	y	-1	0	0	0	-1	0	0	-1	-1	0	0	0	0	0	0	-1	0	-1	0	0	0	0	0	17	NA
OG0013449	N0.HOG0016205	0.024	y	0	0	0	0	-1	0	0	0	-1	0	-1	0	0	0	0	-1	0	0	-1	0	0	0	0	18	NA
OG0013555	N0.HOG0016311	0.01	y	0	0	0	0	-1	0	0	0	-1	0	-1	0	-1	0	0	0	0	-1	0	-1	0	0	0	17	NA
OG0013562	N0.HOG0016318	0.029	y	0	0	0	0	-1	0	0	0	-1	0	-1	0	0	0	0	-1	0	-1	0	0	0	0	0	18	GO:0005515 GO:0008270
OG0013568	N0.HOG0016324	0.029	y	0	0	0	0	-1	0	0	0	-1	0	-1	0	0	0	0	-1	0	-1	0	0	0	0	0	18	NA
OG0013570	N0.HOG0016326	0.029	y	0	0	0	0	-1	0	0	0	-1	0	-1	0	0	0	0	-1	0	-1	0	0	0	0	0	18	GO:0005515
OG0013623	N0.HOG0016379	0.029	y	0	0	0	0	-1	0	0	0	-1	0	-1	0	0	0	0	-1	0	-1	0	0	0	0	0	18	GO:0010923 GO:0019902
OG0013644	N0.HOG0016400	0.029	y	0	0	0	0	-1	0	0	0	-1	0	-1	0	0	0	0	-1	0	-1	0	0	0	0	0	18
OG0013661	N0.HOG0016417	0.004	y	0	0	0	-1	-1	0	-1	0	-1	0	0	0	0	0	0	-1	0	-1	0	-1	0	0	0	16	NA
OG0014898	N0.HOG0017654	0.011	y	0	0	0	0	-1	0	0	0	-1	0	-1	0	0	0	0	-1	0	-1	0	-1	0	0	0	17	NA
OG0015611	N0.HOG0018367	0.011	y	0	0	0	0	-1	0	0	0	-1	0	-1	0	0	0	0	-1	0	-1	-1	0	0	0	0	17	NA
